# The effect of environmental enrichment on immune cell DNA methylation profiles depends on the parity of sows

**DOI:** 10.1101/2025.07.01.662510

**Authors:** Mariana Mescouto Lopes, Gabriel Costa Monteiro Moreira, Aurélie Chaulot-Talmon, Anne Frambourg, Valentin Costes, Julie Demars, Elodie Merlot, Hélène Jammes

**Affiliations:** PEGASE, INRAE, Institut Agro, 35590 Saint-Gilles, France; BREED, Université Paris-Saclay, UVSQ, INRAE, 78352 Jouy-en-Josas, France; ELIANCE, 149 rue de Bercy, 75595 Paris cedex 12, France; GenPhySE, INRAE, Université de Toulouse, 31326 Castanet Tolosan, France

**Keywords:** Epigenetics, Biomarkers, Pig, Reproductive life, Positive welfare, Immunity

## Abstract

The aim of this study was to identify epigenetic markers that reflected positive affective states in multiparous pregnant sows. The animals were housed during gestation in either a conventional (C) environment (2.4 m² per sow), featuring a concrete slatted floor and minimal enrichment, or in an enriched (E) environment (3.5 m² per sow) with deep straw bedding. Peripheral blood mononuclear cells (PBMCs) were isolated at day 98 of gestation (G98) and day 12 of lactation (L12) for genomic DNA extraction and reduced representation bisulfite sequencing (RRBS). Significant effects of individual class of parity (low-parity (LP) versus high-parity (HP)) were observed with the identification of 1,358 and 680 differentially methylated cytosines (DMCs) at G98 and L12, respectively. Interestingly, some of them are organized into differentially methylated regions (DMRs). Some DMRs colocalized with or near a gene and displayed a continuous methylation distribution (44 at G98 and 15 at L12 including 4 in common): 5 targeted genes are related to epigenetic regulation (*DNMT3A*, *KDM8*, *HDAC4*, *SIRT2* and *U2*) and 12 to immune function (*CD2*, *CD5*, *CAMK4*, *SECTM1*, *URODL1*, *CMIP*, *SEC14L1, SKI*, *TNFRSF1B*, *CCND3*, *SGK1*, *PACS1*). These results suggested a true epigenetic impact of parity class on individual immunity. Considering the two parity classes separately, a minor effect of environmental enrichment was observed (at G98: 60 and 42 DMCs; at L12: 35 and 81 DMCs, in the LP and HP groups, respectively). Remarkably, some DMC-associated genes had previously been linked to affective states in humans. In conclusion, unexpected DNA methylation changes associated with parity class were identified, suggesting a genome adaptation during reproductive life and modifying the response to housing conditions. Furthermore, specific CpG sites emerged as potential biomarkers of positive affective states in pigs.

**Highlights:**

- This study revealed a substantial impact of the genetic background of sows on DNA methylation patterns, emphasizing the need to account for genetic factors when analysing epigenetic data.
- Parity, which was confounded with the age of the sows in this study, significantly influenced DNA methylation, even among multiparous sows, highlighting the importance of this factor in modulating epigenetic mechanisms in immune cells.
- We observed minor differences in the effects of environmental enrichment on DNA methylation profiles, which differed depending on the parity group.
- We suggest a short list of possible biomarkers with biological meaning responding to environmental enrichment.
