## Supplementary material for "The effect of environmental enrichment on immune cell DNA methylation profiles depends on the parity of sows": Suppl-Table 2 Global methylation analysis using SNP_filtered 1 433 115 CpGs

### Sheet: Data
Rep	Time-point	Sample ID	Library number	Parity	Housing	Methylation_mean
R1	G98	L_6_T91_384	E_20_G_LP	LP	E	54.9225
R1	G98	C_1_T91_403	C_04_G_LP	LP	C	54.5263
R1	G98	C_2_T91_522	C_05_G_LP	LP	C	55.0443
R1	G98	C_7_T93_157	C_06_G_LP	LP	C	55.7885
R1	G98	C_8_T93_204	C_07_G_LP	LP	C	55.0307
R1	G98	L_5_T93_220	E_21_G_LP	LP	E	55.535
R1	G98	L_4_T93_287	E_22_G_LP	LP	E	55.3963
R1	G98	C_11_T82_133	C_01_G_HP_R1	HP	C	54.8163
R1	G98	L_14_T82_157	E_16_G_HP_R1	HP	E	54.5511
R1	G98	C_10_T82_166	C_02_G_HP	HP	C	54.1253
R1	G98	L_12_T83_821	E_19_G_HP	HP	E	53.8955
R1	G98	L_13_T83_410	E_17_G_HP	HP	E	55.9818
R1	G98	L_3_T83_740	E_18_G_HP	HP	E	55.1492
R1	G98	C_9_T83_859	C_03_G_HP	HP	C	55.0426
R2	G98	T382_G-98_30	E_23_G_LP	LP	E	55.1876
R2	G98	T408_G-98_29	C_08_G_LP	LP	C	55.7557
R2	G98	T454_G-98_32	E_24_G_LP	LP	E	54.9303
R2	G98	T619_G-98_31	C_09_G_LP	LP	C	55.67
R2	G98	T704_G-98_33	C_10_G_LP	LP	C	55.4066
R2	G98	T92-989_G-98_35	C_14_G_LP	LP	C	55.6077
R2	G98	T93-013_G-98_37	C_15_G_LP	LP	C	54.9595
R2	G98	T93-120_G-98_34	E_29_G_LP	LP	E	54.8455
R2	G98	T82-133_G-98_43	C_11_G_HP_R2	HP	C	55.0795
R2	G98	T82-157_G-98_44	E_25_G_HP_R2	HP	E	53.6312
R2	G98	T83-868_G-98_40	E_26_G_HP	HP	E	54.7908
R2	G98	T83-888_G-98_41	C_12_G_HP	HP	C	54.6042
R2	G98	T91-533_G-98_36	E_27_G_HP	HP	E	55.4065
R2	G98	T91-645_G-98_39	C_13_G_HP	HP	C	54.664
R2	G98	T91-675_G-98_38	E_28_G_HP	HP	E	54.5593
R1	L12	T91-384_L-11_26	E_20_L_LP	LP	E	54.7142
R1	L12	T91-403_L-11_22	C_04_L_LP	LP	C	54.6733
R1	L12	T91-522_L-11_16	C_05_L_LP	LP	C	54.7797
R1	L12	T93-157_L-11_24	C_06_L_LP	LP	C	55.3022
R1	L12	T93-204_L-11_19	C_07_L_LP	LP	C	54.7518
R1	L12	T93-220_L-11_28	E_21_L_LP	LP	E	55.3864
R1	L12	T93-287_L-11_27	E_22_L_LP	LP	E	55.5616
R1	L12	T82-133_L-11_18	C_01_L_HP_R1	HP	C	55.1356
R1	L12	T82-157_L-11_23	E_16_L_HP_R1	HP	E	53.8424
R1	L12	T82-166_L-11_20	C_02_L_HP	HP	C	53.9773
R1	L12	T83-410_L-11_21	E_17_L_HP	HP	E	54.7911
R1	L12	T83-740_L-11_17	E_18_L_HP	HP	E	54.3959
R1	L12	T83-821_L-11_15	E_19_L_HP	HP	E	54.2208
R1	L12	T83-859_L-11_25	C_03_L_HP	HP	C	54.5859
R2	L12	T382_L-11_46	E_23_L_LP	LP	E	55.4716
R2	L12	T408_L-11_45	C_08_L_LP	LP	C	55.739
R2	L12	T454_L-11_48	E_24_L_LP	LP	E	55.1509
R2	L12	T619_L-11_47	C_09_L_LP	LP	C	55.776
R2	L12	T704_L-11_49	C_10_L_LP	LP	C	55.2751
R2	L12	T92-989_L-11_51	C_14_L_LP	LP	C	55.54
R2	L12	T93-013_L-11_53	C_15_L_LP	LP	C	55.2396
R2	L12	T93-120_L-11_50	E_29_L_LP	LP	E	54.5597
R2	L12	T82-133_L-11_58	C_11_L_HP_R2	HP	C	54.4251
R2	L12	T82-157_L-11_59	E_25_L_HP_R2	HP	E	54.133
R2	L12	T83-868_L-11_56	E_26_L_HP	HP	E	54.655
R2	L12	T83-888_L-11_57	C_12_L_HP	HP	C	54.5025
R2	L12	T91-533_L-11_52	E_27_L_HP	HP	E	55.1464
R2	L12	T91-645_L-11_55	C_13_L_HP	HP	C	54.7989
R2	L12	T91-675_L-11_54	E_28_L_HP	HP	E	54.787
					Mean	54.9348
					SE	0.537175

### Sheet: Stat
mod <- lmer(Methylation_mean ~ Housing * Parity * Time + (1|IDs) + (1|Replicate), data = dataframe_means_samples)
anova (mod, type = 3)

### Sheet: boxplot Housing
ggplot(dataframe_means_samples, aes(x = Housing,
y = Methylation_mean,
fill = Housing)) +
geom_boxplot(alpha = 0.5) +
geom_jitter(data = dataframe_means_samples,
aes(x = Housing,y = Methylation_mean),
color = "black", size = 2, width = 0.1) +
scale_fill_manual(values=c("brown", "green4")) +
labs(x = "Housing", y = "Methylation (%)", title = "") +
theme_bw()

### Sheet: boxplot Parity
ggplot(dataframe_means_samples, aes(x = Parity,
y = Methylation_mean,
fill = Parity)) +
geom_boxplot(alpha = 0.5) +
geom_jitter(data = dataframe_means_samples,
aes(x = Parity,y = Methylation_mean),
color = "black", size = 2, width = 0.1) +
scale_fill_manual(values=c("brown4", "coral")) +
labs(x = "Parity", y = "Methylation (%)", title = "") +
theme_bw()

### Sheet: boxplot Time
ggplot(dataframe_means_samples, aes(x = Time,
y = Methylation_mean,
fill = Time)) +
geom_boxplot(alpha = 0.5) +
geom_jitter(data = dataframe_means_samples,
aes(x = Time,y = Methylation_mean),
color = "black", size = 2, width = 0.1) +
scale_fill_manual(values=c("violetred2", "dimgray")) +
labs(x = "Time", y = "Methylation (%)", title = "") +
theme_bw()
