## Supplementary material for "The effect of environmental enrichment on immune cell DNA methylation profiles depends on the parity of sows": Suppl_Table3 Functional Annotation of parity related DMRs

### Sheet: Table 5_ DMR_continue_geneID
Gene name	Gene ID	DMR Chr: start	DMR size (bp)	DMCs (Nb)	Meth. state in HP	Gene feature	CpG island	FarmGtex's annotation	Gene Ontology annotation
DMRs at G98
SCAF8	ENSSSCG00000004070	1:11871821	43	3	Hypometh.	3'UTR		--	Nucleic acid binding and nucleotide binding
CELF5	ENSSSCG00000013476	2:75317500	43	3	Hypometh.	Exon		CTCF/Active TSS ; CTCF/Enhancer
ZNF205	ENSSSCG00000029375	3:39122208	16	4	Hypometh.	5'UTR	CGi-shelves	--	Nucleic acid binding and DNA-binding transcription factor activity.
POLA2	ENSSSCG00000012997	2:6927115	87	4	Hypermeth.	Intron	CGi-shelves	CTCF/Promoter , Active promoter	Protein heterodimerization activity and DNA-directed DNA polymerase activity.
SEC14L1	ENSSSCG00000017169	12:4486025	55	6	Hypermeth.	Intron	CGi-shelves	Promoter (active & poised), Flanking TSS	Nuclear receptors meta-pathway and Glucocorticoid receptor pathway
DNMT3A	ENSSSCG00000029413	3:113585431	32	3	Hypermeth.	Intron		Active Promoter , Flanking TSS	Epigenetic regulation
KDM8	ENSSSCG00000007818	3:19667778	122	6	Hypermeth.	Exon		Flanking TSS/Promoter ; CTCF/Enhancer
HDAC4	ENSSSCG00000024777	15:138548785	14	3	Hypometh.	Intron	CGi	Active TSS , Poised promoter , Active enhancer
TCF20	ENSSSCG00000032171	5:6418379	96	5	Hypermeth.	5'UTR	CGi	--	RNA binding and transcription coactivator activity.
SKI	ENSSSCG00000040944	6:64195787	37	3	Hypermeth.	Intron	CGi-shores	CTCF, promoter (active & poised) , Active TSS	Chromatin binding and ubiquitin protein ligase binding
UNK	ENSSSCG00000017201	12:5590931	36	5	Hypometh.	Downstream	CGi-shelves	Poised promoter, Active enhancer	RNA binding.
FLYWCH2	ENSSSCG00000022630	3:39261122	134	5	Hypermeth.	TSS	CGi	--
RAPGEF1	ENSSSCG00000005719	1:271580077	61	3	Hypometh.	Intron	CGi-shores	Promoter (active & poised)	SH3 domain binding and guanyl-nucleotide exchange factor activity.
SLC2A6	ENSSSCG00000024166	1:273070069	60	3	Hypermeth.	Exon	CGi-shores	Active TSS , poised promoter	Transmembrane transporter activity and glucose transmembrane transporter activity.
SGK1	ENSSSCG00000021443	1:29626286	22	3	Hypermeth.	5'UTR		--	Transferase activity, transferring phosphorus-containing groups and protein tyrosine kinase activity
SGK1	ENSSSCG00000021443	1:29746133	58	3	Hypermeth.	Intron	CGi-shores	CTCF/Promoter , Active promoter
CAMK4	ENSSSCG00000037019	2:115932928	54	3	Hypometh.	5'UTR		--
GRK4	ENSSSCG00000008694	8:1774648	92	5	Hypometh.	Intron	CGi-shores	--
TNNT3	ENSSSCG00000031903	2:1256075	114	6	Hypometh.	5'UTR	CGi-shores	--	Actin binding and tropomyosin binding
ANO9	ENSSSCG00000024569	2:243401	49	3	Hypometh.	Intron	CGi-shores	Poised promoter	Intracellularly calcium-gated chloride channel activity and phospholipid scramblase activity.
PACS1	ENSSSCG00000012956	2:6192612	59	3	Hypermeth.	5'UTR	CGi-shores	--	Transmembrane transporter binding.
USP36	ENSSSCG00000017165	12:3310680	58	3	Hypometh.	5'UTR	CGi-shores	--	RNA binding and cysteine-type deubiquitinase activity
NSMCE1	ENSSSCG00000036275	3:19599370	32	3	Hypometh.	Downstream		--	Ligase activity and ubiquitin-protein transferase activity.
KLHL36	ENSSSCG00000038285	6:4078002	73	3	Hypermeth.	Intron	CGi-shores	Promoter (active & poised)	Ubiquitination and subsequent proteasomal degradation of target proteins
RCHY1	ENSSSCG00000008969	8:71179436	67	7	Hypometh.	Intron	CGi-shelves	Flanking TSS , promoter (active & poised)	Protein homodimerization activity and ligase activity.
ICAM2	ENSSSCG00000039909	12:14939866	8	3	Hypometh.	Intron	CGi	Active enhancer	Integrin binding.
ICAM2	ENSSSCG00000039909	12:14959797	9	3	Hypermeth.	Exon	CGi-shores	Active TSS , promoter (active & poised)
CD2	ENSSSCG00000006736	4:103978304	54	5	Hypometh.	Promoter		--	Protein homodimerization activity and signaling receptor activity.
CMIP	ENSSSCG00000002689	6:6705444	26	3	Hypometh.	Intron		Promoter (active & poised)	T-cell signaling pathway
SECTM1	ENSSSCG00000039807	12:733310	7	3	Hypometh.	5'UTR	CGi-shores	--	Obsolete signal transducer activity and cytokine activity.
VMP1	ENSSSCG00000017668	12:36012143	67	3	Hypometh.	Intron		Active enhancer	Regulatory role in the process of autophagy
ADGRB1	ENSSSCG00000035891	4:1635890	28	3	Hypometh.	Intron	CGi	CTCF/active TSS	G protein-coupled receptor activity and transmembrane signaling receptor activity
GPR68	ENSSSCG00000034114	7:112911108	120	5	Hypermeth.	5'UTR		--
BCL2L1	ENSSSCG00000035357	17:35413736	38	4	Hypometh.	Exon	CGi-shores	CTCF/Promoter , Active promoter	Protein homodimerization activity and protein heterodimerization activity
CCND3	ENSSSCG00000032284	7:37125074	144	5	Hypermeth.	5'UTR		--	Protein kinase binding and cyclin-dependent protein serine/threonine kinase
DUSP6	ENSSSCG00000037910	5:93309600	92	5	Hypermeth.	Downstream		Promoter (active & poised)	Phosphatase activity and phosphoprotein phosphatase activity
EPB41L5	ENSSSCG00000039185	15:31160203	92	3	Hypometh.	3'UTR		--	Protein domain specific binding and cytoskeletal protein binding
WRAP73	ENSSSCG00000003360	6:65168092	117	7	Hypermeth.	Promoter	CGi	--	Formation of heterotrimeric or multiprotein complexes.
SLC25A44	ENSSSCG00000006494	4:93826694	47	4	Hypometh.	3'UTR		--	Leucine, isoleucine and valine metabolism and Metabolism.
UMODL1	ENSSSCG00000022290	13:205422226	103	4	Hypometh.	Upstream		Active enhancer	Calcium ion binding and peptidase inhibitor activity
KIF1A	ENSSSCG00000016401	15:139635683	61	3	Hypermeth.	Intron	CGi-shelves	CTCF/Active TSS , Poised promoter	ATP hydrolysis activity and microtubule motor activity
KIF1A	ENSSSCG00000016401	15:139635924	20	3	Hypermeth.	Intron	CGi-shelves	CTCF/Active TSS, Poised promoter
FAM207BP	ENSSSCG00000028571	13:207558864	56	6	Hypometh.	Promoter	CGi	--	pseudogene
FAM209B	ENSSSCG00000007498	17:57085607	64	3	Hypometh.	Promoter	CGi-shores	--
DMRs at L12
SIRT2	ENSSSCG00000026794	6:47705299	85	3	Hypometh.	Promoter	CGi-shores	--	Epigenetic regulation
HDAC4	ENSSSCG00000024777	15:138548785	14	3	Hypometh.	Intron	CGi	Active TSS , Poised promoter , Active enhancer
U2	ENSSSCG00000031658	12:19722055	49	3	Hypermeth.	Downstream	CGi	--
SGK1	ENSSSCG00000021443	1:29746133	124	5	Hypermeth.	Intron	CGi-shores	CTCF/Promoter , Active promoter	Chromatin binding and ubiquitin protein ligase binding
THBS2	ENSSSCG00000004012	1:854546	42	4	Hypermeth.	Promoter	CGi	--	Calcium ion binding and heparin binding.
CD5	ENSSSCG00000013115	2:10655973	91	6	Hypometh.	Intron		Poised promoter , Active enhancer	Signaling receptor activity and scavenger receptor activity.
GRAP2	ENSSSCG00000000080	5:8366742	90	3	Hypometh.	3'UTR		--	Obsolete SH3/SH2 adaptor activity.
TNFRSF1B	ENSSSCG00000022208	6:72206274	34	4	Hypometh.	Intron		Active TSS , promoter (active & poised)	Ubiquitin protein ligase binding and tumor necrosis factor receptor activity
UBE2A	ENSSSCG00000012621	X:97932540	62	3	Hypermeth.	Intron		CTCF/Promoter , Flanking TSS , Primed enhancer	Ligase activity and ubiquitin protein ligase binding
CCND3	ENSSSCG00000032284	7:37125074	149	5	Hypermeth.	5'UTR		--	Protein kinase binding and cyclin-dependent protein serine/threonine kinase
UCP3	ENSSSCG00000014834	9:8389377	52	3	Hypermeth.	Upstream		CTCF/Active TSS ,promoter (active & poised), Active enhancer	Transporter activity and oxidative phosphorylation uncoupler activity.
RASL10B	ENSSSCG00000036746	12:39785657	44	3	Hypometh.	3'UTR	CGi	--	GTP binding
FAM207BP	ENSSSCG00000028571	13:207558155	44	4	Hypometh.	Upstream	CGi	CTCF/Promoter , Active promoter	pseudogene
AMIGO3	ENSSSCG00000011389	13:32248824	119	3	Hypermeth.	Exon	CGi-shores	Active TSS, CTCF/Promoter, Active promoter, Flanking TSS	Component of membrane
SLC35C2	ENSSSCG00000022777	17:48520918	30	4	Hypometh.	Intron	CGi-shelves	CTCF/Promoter , Active promoter	Fucosylation of Notch and Notch signaling
