## Supplementary material for "The effect of environmental enrichment on immune cell DNA methylation profiles depends on the parity of sows": Suppl_Table 4 Functional Annotation of housing related DMCs

### Sheet: Feuil1
Parity_Stage	Chr	DMC: Start	Methylation state in E	Gene ID	Gene name	Gene description	Gene feature	Repeat type	CpG island	Ensembl regulatory regions	Functional annotation (GeneCards)
LP_G98	2	2639808	Hyper	ENSSSCG00000033043	SHANK2	SH3 and multiple ankyrin repeat domains 2	Intron		CGi	--	Neuronal Functionning
LP_G98	2	2639828	Hyper	ENSSSCG00000033043	SHANK2	SH3 and multiple ankyrin repeat domains 2	Intron		CGi	--
LP_G98	9	66870668	Hypo	ENSSSCG00000015645	SRGAP2	SLIT-ROBO Rho GTPase activating protein 2	Intron	Type I Transposons/SINE		--
LP_G98	9	66870677	Hypo	ENSSSCG00000015645	SRGAP2	SLIT-ROBO Rho GTPase activating protein 2	Intron	Type I Transposons/SINE		--
LP_G98	9	66870709	Hypo	ENSSSCG00000015645	SRGAP2	SLIT-ROBO Rho GTPase activating protein 2	Intron	Type I Transposons/SINE		--
LP_L12	9	47683746	Hyper	ENSSSCG00000015131	GRIK4	glutamate ionotropic receptor kainate type subunit 4	5'UTR			--
HP_G98	16	21864608	Hypo	ENSSSCG00000016841	SLC1A3	solute carrier family 1 member 3	Upstream			--
HP_L12	16	21864608	Hypo	ENSSSCG00000016841	SLC1A3	solute carrier family 1 member 3	Upstream			--
HP_L12	8	3420517	Hypo	ENSSSCG00000037539	SORCS2	sortilin related VPS10 domain containing receptor 2	Intron		CGi-shelves	--
LP_G98	12	44327198	Hypo	ENSSSCG00000017755	NOS2	nitric oxide synthase 2	TSS	Type I Transposons/SINE		--	Inflammatory response
LP_G98	12	44327313	Hypo	ENSSSCG00000017755	NOS2	nitric oxide synthase 2	Promoter			--
HP_L12	2	574578	Hyper	ENSSSCG00000012837	CHID1	chitinase domain containing 1	Upstream			Enhancer; EMAR
LP_G98	7	113413710	Hyper	ENSSSCG00000002444	FBLN5	fibulin 5	Downstream	Type I Transposons/SINE		--	Cell adhesion and migration
LP_G98	10	63667706	Hypo	ENSSSCG00000011128	ITIH2	inter-alpha-trypsin inhibitor heavy chain 2	Intron			--
LP_G98	12	44166547	Hypo	ENSSSCG00000017754	LGALS9	galectin 9	Intron			Enhancer; EMAR
LP_L12	11	63484931	Hypo	ENSSSCG00000009489	GPC6	glypican 6	Intron	Type II Transposons		--
LP_L12	12	44161978	Hypo	ENSSSCG00000017754	LGALS9	galectin 9	Intron	Type I Transposons/SINE		--
LP_L12	12	44161981	Hypo	ENSSSCG00000017754	LGALS9	galectin 9	Intron	Type I Transposons/SINE		--
HP_G98	1	270386760	Hyper	ENSSSCG00000005699	HMCN2	hemicentin 2	Intron		CGi-shelves	Enhancer; EMAR
HP_L12	2	76276901	Hypo	ENSSSCG00000013462	LINGO3	leucine rich repeat and Ig domain containing 3	Exon		CGi	EMAR
HP_L12	13	189206885	Hyper	ENSSSCG00000023028	JAM2	junctional adhesion molecule 2	Intron	Type I Transposons/SINE		--
LP_L12	7	113413710	Hyper	ENSSSCG00000002444	FBLN5	fibulin 5	Downstream	Type I Transposons/SINE		--
LP_G98	3	1470233	Hypo	ENSSSCG00000038766	MAD1L1	mitotic arrest deficient 1 like 1	Intron			--	Cell cycle control
HP_L12	12	18611905	Hypo	ENSSSCG00000037238	DBF4B	DBF4 zinc finger B	Exon	Type I Transposons/SINE		Enhancer; EMAR
HP_G98	1	7523840	Hyper	ENSSSCG00000004045	MAS1	MAS1 proto-oncogene, G protein-coupled receptor	Downstream			--	G-protein coupled receptor
HP_L12	1	7523840	Hyper	ENSSSCG00000004045	MAS1	MAS1 proto-oncogene, G protein-coupled receptor	Donwstream			--
HP_G98	10	12274246	Hypo	ENSSSCG00000010840	RGS7	regulator of G protein signaling 7	Intron	Type I Transposons/SINE		--
HP_L12	9	7699322	Hyper	ENSSSCG00000040207	P2RY2	purinergic receptor P2Y2	Downstream	Tandem repeats		Enhancer; EMAR
HP_L12	10	12274246	Hypo	ENSSSCG00000010840	RGS7	regulator of G protein signaling 7	Intron	Type I Transposons/SINE		--
HP_L12	13	32309207	Hypo	ENSSSCG00000011390	IP6K1	inositol hexakisphosphate kinase 1	5'UTR	Type I Transposons/SINE		--	Inositol-1,4,5-trisphosphate 3-kinase activity and inositol hexakisphosphate 1-kinase activity
HP_L12	13	32309213	Hypo	ENSSSCG00000011390	IP6K1	inositol hexakisphosphate kinase 1	5'UTR	Type I Transposons/SINE		--
HP_L12	13	32309267	Hypo	ENSSSCG00000011390	IP6K1	inositol hexakisphosphate kinase 1	5'UTR	Type I Transposons/SINE		--
LP_G98	1	6972224	Hyper	ENSSSCG00000004037	MAP3K4	mitogen-activated protein kinase kinase kinase 4	Intron		CGi	Enhancer; EMAR	Mapkinase signalling
LP_G98	12	3815394	Hyper	ENSSSCG00000033592	TMC8	transmembrane channel like 8	3'UTR			EMAR	Ion channel
HP_G98	2	1890321	Hypo	ENSSSCG00000039556	KCNQ1	potassium voltage-gated channel subfamily Q member 1	Intron		CGi-shelves	--
HP_G98	3	112330915	Hypo	ENSSSCG00000008563	KCNK3	potassium two pore domain channel subfamily K member 3	Intron			Enhancer; EMAR
HP_L12	3	112330988	Hypo	ENSSSCG00000008563	KCNK3	potassium two pore domain channel subfamily K member 3	Intron			Enhancer; EMAR
HP_L12	4	108485734	Hypo	ENSSSCG00000026680	KCND3	potassium voltage-gated channel subfamily D member 3	Intron			--
LP_L12	13	14775889	Hyper	ENSSSCG00000028258	AZI2	5-azacytidine induced 2	Intron	Type I Transposons/SINE		--	NFKB signaling
HP_G98	4	3292712	Hypo	ENSSSCG00000005934	TRAPPC9	trafficking protein particle complex 9	Intron		CGi-shore	--
HP_G98	9	46584488	Hypo	ENSSSCG00000015120	USP2	ubiquitin specific peptidase 2	Intron	Dust		--
HP_L12	7	23884704	Hypo	ENSSSCG00000038950	VARS1	valyl-tRNA synthetase 1	3'UTR		CGi-shelves	EMAR	Aminoacyl-tRNA editing activity
HP_G98	13	71245805	Hypo	ENSSSCG00000027812	IQSEC1	IQ motif and Sec7 domain ArfGEF 1	Intron	Type I Transposons/SINE		--	ARF signalling
HP_L12	1	163369681	Hyper	ENSSSCG00000004931	IGDCC4	immunoglobulin superfamily DCC subclass member 4	Intron		CGi-shore	Enhancer; EMAR	Membrane componenet
HP_L12	X	41193219	Hypo	ENSSSCG00000012265	CHST7	carbohydrate sulfotransferase 7	Exon		CGi	EMAR
LP_G98	12	4687874	Hyper	ENSSSCG00000017170	MGAT5B	alpha-1,6-mannosylglycoprotein 6-beta-N-acetylglucosaminyltransferase B	Intron			open chromatin
LP_G98	12	6439678	Hyper	ENSSSCG00000017230	TMEM104	transmembrane protein 104	Intron		CGi-shore	EMAR
LP_L12	12	46625549	Hyper	ENSSSCG00000017801	TRARG1	Trafficking Regulator Of GLUT4 (SLC2A4)	Intron			--	Glucose transport
HP_L12	18	840763	Hyper	ENSSSCG00000026661	PTPRN2	protein tyrosine phosphatase receptor type N2	Intron			--	Insulin secretion
HP_G98	18	7285396	Hyper	ENSSSCG00000016472	KEL	Kell metallo-endopeptidase (Kell blood group)	3'UTR			open chromatin	Metalloendopeptidase activity and metallopeptidase activity.
LP_G98	17	59174923	Hypo	ENSSSCG00000007524	ATP5F1E	ATP synthase F1 subunit epsilon	Exon		CGi	EMAR	Mitochondrial ATP synthase
LP_G98	7	1970806	Hyper	ENSSSCG00000036988	PSMG4	proteasome assembly chaperone 4	Upstream		CGi	EMAR	Protein degradation
LP_G98	X	125442904	Hyper	ENSSSCG00000012811	VBP1	VHL binding protein 1	5'UTR		CGi	--
LP_G98	12	50644028	Hyper	ENSSSCG00000017886	FBXO39	F-box protein 39	Exon		CGi	--
HP_L12	12	40139670	Hypo	ENSSSCG00000032552	RFFL	Ring Finger And FYVE Like Domain Containing E3 Ubiquitin Protein	Exon			EMAR	Protein kinase binding and ubiquitin protein ligase binding.
HP_L12	5	93133678	Hypo	ENSSSCG00000043102	GALNT4	Polypeptide N-Acetylgalactosaminyltransferase 4	Exon		CGi	EMAR	Carbohydrate binding and polypeptide N-acetylgalactosaminyltransferase activity
LP_G98	4	32792268	Hypo	ENSSSCG00000006040	DPYS	dihydropyrimidinase	Intron			EMAR	Purine and pyrimidine metabolisme
HP_G98	13	41550033	Hyper	ENSSSCG00000035818	FHIT	fragile histidine triad diadenosine triphosphatase	Intron			--
HP_L12	13	41550033	Hyper	ENSSSCG00000035818	FHIT	fragile histidine triad diadenosine triphosphatase	Intron			--
HP_L12	1	273779405	Hyper	ENSSSCG00000038220	RXRA	retinoid X receptor alpha	Intron			Enhancer; EMAR	Transcriptional regulation
HP_L12	AEMK02000682.1	1568960	Hyper	ENSSSCG00000040967	NACC2	NACC family member 2	5'UTR		CGi-shore	--
LP_G98	3	4587540	Hyper	ENSSSCG00000037890	ZNF853	zinc finger protein 853	Exon		CGi-shore	--
LP_G98	9	69244017	Hyper	ENSSSCG00000015300	ZNF804B	zinc finger protein 804B	Intron	Type I Transposons/SINE		--
HP_G98	7	22209778	Hypo	ENSSSCG00000001209	ZSCAN12	zinc finger and SCAN domain containing 12	5'UTR		CGi	Enhancer; EMAR
HP_G98	1	74630373	Hypo	ENSSSCG00000004387	FOXO3	Forkhead Box O3	Intron		CGi	EMAR
HP_L12	1	272757505	Hypo	ENSSSCG00000032110	GTF3C5	General Transcription Factor IIIC Subunit 5	Intron		CGi	--
HP_L12	2	73747929	Hypo	ENSSSCG00000024570	KDM4B	lysine demethylase 4B	3'UTR		CGi	--	Epigenetic mechanism
HP_L12	12	47954895	Hyper	ENSSSCG00000017819	SMYD4	SET and MYND domain containing 4	3'UTR			EMAR
LP_G98	12	44958497	Hyper	ENSSSCG00000020020	SNORD4A	small nucleolar RNA, C/D box 4A	Promoter	Type I Transposons/SINE	CGi-shelves	--
